# Hypoxia-inducible factor-2 (HIF2) regulates alveolar regeneration after repetitive injury

**DOI:** 10.1101/2023.09.17.557477

**Authors:** A. Scott McCall, Harikrishna Tanjore, Ankita Burman, Taylor Sherrill, Micah Chapman, Carla L. Calvi, Jane Camarata, Raphael P. Hunt, David Nichols, Nicholas E. Banovich, William E. Lawson, Jason J. Gokey, Jonathan A. Kropski, Timothy S. Blackwell

## Abstract

Idiopathic Pulmonary Fibrosis (IPF) is a progressive and often fatal chronic respiratory disease thought to result from repetitive injury and failed repair of the lung alveoli, and recent studies have identified a number of disease-emergent intermediate/transitional cell states in the IPF lung supporting this concept. In this study, we found that persistent activation of hypoxia-inducible factor (HIF)-signaling in airway-derived, repair-associated cell types/states is a hallmark of dysfunctional epithelial repair in the IPF lung epithelium and experimental models of recurrent lung epithelial injury. Disrupting Hif-signaling attenuated experimental lung fibrosis, reduced mucous-secretory cell polarization, and promoted functional alveolar regeneration following repetitive injury. Mouse and human organoid studies demonstrated that small-molecule-based HIF2 inhibition promoted alveolar epithelial cell proliferation and maturation while preventing the emergence of maladaptive intermediate/transitional states analogous to those in IPF. Together, these studies indicate that targeted HIF2-inhibition represents a novel and effective therapeutic strategy to promote functional lung regeneration, and could be readily translated into human studies of IPF and other chronic interstitial lung diseases with disease modifying effect.

**One sentence summary:** Inhibiting hypoxia-inducible-factor 2 (HIF2) promotes functional lung alveolar epithelial repair following recurrent injury.
