## Supplementary Data for "Hypoxia-inducible factor-2 (HIF2) regulates alveolar regeneration after repetitive injury"

### Sheet: Module Genes
M1	M2	M3	M4	M5	M6	M7	M8
Tmsb4x	Gm42418	Nupr1	Scgb3a2	Sftpc	Bpifa1	Clu	Scgb1a1
Rps24	Malat1	Cldn3	Retnla	Sftpa1	Scgb3a1	Ly6e	Cbr2
Uba52	mt-Co1	Gsn	Hsp90b1	Lyz2	Wfdc2	H2-K1	Cyp2f2
Tmem176b	Cmss1	Dcxr	Bcam	Cxcl15	Ltf	H2-D1	Hp
S100a11	mt-Co2	Atp1a1	Emb	Npc2	Bpifb1	Ly6a	Fth1
Rps21	mt-Cytb	Zfp36l1	App	Sftpb	Reg3g	B2m	Prdx6
Rps27	mt-Atp8	Mt1	Ctnnb1	Sftpd	Trf	Pdia3	Selenbp1
Rps20	mt-Co3	Sdc4	Txnip	Cd74	Gsto1	AW112010	Mgst1
Rps28	mt-Nd4l	Muc1	Rsrp1	Chd9	Gsta4	Mfge8	Gstm1
Rps16	mt-Nd2	Sdc1	Ywhae	AY036118	Clca1	Ifi27l2a	Grik3
S100a6	mt-Nd1	Apoe	Calm2	Ager	Lypd2	Ccl20	Aqp5
Rps26	Lars2	Chchd10	Tpm1	Lcn2	Pglyrp1	Isg15	Cyb5a
Actg1	Gphn	Aqp3	Nkx2-1	Slc34a2	Gpx2	Nfkbia	Gstm2
Rps19	mt-Nd5	Krt5	Csrp1	Scd1	Tff2	Bst2	Ces1d
Rpsa	Alcam	Wls	Ptms	Ctsh	Akr1a1	Psmb8	Aldh2
Rps5	Camk1d	Tsc22d1	Vapa	Cd36	Aldh1a1	Npdc1	Ftl1
Rps4x	Mecom	Rbms3	Gclc	Arl6ip1	Pigr	Lsr	Mettl7a1
Rpl39	Pbx1	Cryab	Igfbp7	Ank3	Gabrp	Spint1	Cyp4b1
Rpl9-ps6	Neat1	Prr15l	Pls3	Atp8a1	Cxcl17	Irf7	Alas1
Rpl32	Epas1	Galnt18	Nfe2l2	Clic3	Cp	Lap3	Por
Rps7	Sfta3-ps	Pdzk1ip1	Ctsd	Napsa	Tspan1	Psmc5	Gsta3
Rps15a	Rbm39	Krt17	Icam1	Dram1	Muc5b	Utp11	Ldhb
Rpl35	Ddx5	Aopep	Emp2	Cat	Msln	Mvb12a	B430010I23Rik
Rpl34	Gm19951	Pde7a	Jund	Car8	Tst	Ndufs4	Fmo2
Itm2b	Aplp2	Timp3	Dhrs3	Scp2	S100a1	Phyh	5330417C22Rik
Tmem176a	Son	Dcn	Hsp90aa1	Sfta2	Fkbp4	Slc39a4	Rasl11a
Rps11	Xist	Maml2	Mob3b	Chia1	Qsox1	H2-T23	Fdx1
Cd9	Iqgap1	Ssbp2	Lamp2	S100g	Anxa4	Jun	Id1
Rps12	Nedd4	Ehf	Zbtb20	Lyz1	Cd14	H2-Q7	Idh2
Rpl35a	Pde4d	Il6st	Ctsc	Lrg1	Aldh3a1	Serpinb1a	Slc16a11
Ifitm3	Rad51b	Rassf9	Dapk1	Cyp2b10	Idh1	B4galnt1	Tmem205
Rps14	Srrm2	Efemp1	Ahnak	Cystm1	Pgrmc1	St14	AU021092
Gapdh	Celf2	Efna5	Calr	Atp11a	Chad	Grn	Naxd
Rpl26	Mbnl1	Clip4	Cldn10	Fabp5	Sult1d1	Tbrg1	Rbp4
Rplp2	Cdk8	Elf1	Arid5b	Cldn18	Elf3	Lgals3bp	Slc1a5
Anxa1	Akap13	Gfra1	Ppp3ca	H2-Aa	Agr2	H2-Q4	Kcnk2
Vamp8	Ptpn13	Dst	Socs2	Gde1	Fmo3	Plaat3	Aldh1a7
Rpl22	Slc12a2	Ece1	Ube2i	Abca3	Gp2	Rtp4	Pdlim2
Rpl29	Nfia	Krt14	Dnaja1	Lamp3	St3gal4	Scamp2	Scnn1b
Rps23	Peak1	Net1	Reep5	Hopx	Lrrc26	Ly6i	Gstk1
Anxa2	Etl4	Tns3	Lmo7	Tmem243	Cyp2a5	H2-T22	Gstt3
Rps13	Naaladl2	Limk2	Ptprf	Lpcat1	Adh7	Tmbim1	Cckar
Gpx4	Cd44	Nrg1	Top1	Hc	C3	Tgtp1	1810010H24Rik
Krt19	Usp34	Slc38a2	Mbnl2	H2-Ab1	Tpd52	Dnajb11	Gstt1
Rpl36a	Wwp1	Mal	Rab2a	Adam28	Cxcl5	Yipf1	St3gal5
Gng5	Lpp	Porcn	Atp6v0b	Zdhhc3	Depp1	Ifit1	Scgb1c1
Krt18	Eya2	Clstn1	Dnajc3	Errfi1	Cbr3	Oasl2	Blvrb
Atp5e	Nckap5	Cd2ap	Ube2b	Secisbp2l	Mtfr1l	Hpcal1	Fam174b
H3f3a	Msi2	Hacd2	Tax1bp1	Mid1ip1	P2rx4	Tap2	Slc48a1
Naca	Nedd4l	Dlc1	Itgb1	Cd200	Pir	Rhog	Tent5c
Tubb4b	Svil	Crlf1	Tpm3	H2-Eb1	Pgap2	Sft2d1	Gss
Rpl41	Rbms1	Apobec3	Prnp	Selenop	Cfb	Unc93b1	Slc25a10
Heph	Pard3	Abi3bp	Paip2	Tcea3	Il13ra1	Cxcl16	Fam13a
Crip2	Rai14	Tra2b	Cdh1	Soat1	Fetub	Bcl3	Tmem159
Laptm4a	Lrmda	Serpinh1	F11r	Adk	Oit1	Psmb10	Ascc2
Myl12b	Foxp1	Sorcs2	Nfib	Drap1	Slc15a2	Phf11d	Lpar3
Krt7	Cux1	Igf1r	Ctnna1	Fasn	Isg20	H2-Q6	Ttc36
Gstp1	Zfp608	Ahr	Myh9	Kcnj15	Wfdc1	Psmb9	Pxmp2
Ldha	Tanc2	Nptn	Fgfr2	Exosc7	Ffar4	Mmp23	Reep6
Krt8	Mid1	Ktn1	Atxn10	Adgrf5	Fcgbp	Ifi35	Hmox1
Rps6	Macf1	Foxn3	Myh14	Irx3	Clec2d	Mvp	Slc4a5
Eif3f	Gm26917	Pik3r1	Luc7l2	Pi4k2b	Gipc2	Oas1a	Elf5
Calm1	Nebl	Cast	AC149090.1	Tmem50b	Acsl1	Sp100	Creb3l1
Fxyd3	Phldb2	Fam107b	Ppp1r14c	Cebpa	Cracr2b	Ptges	Nqo1
Atpif1	Ptprk	Dapl1	Ly6c1	Scd2	Golm1	Ifngr2	Gsta2
Glul	Prrc2c	Atp1b3	Acsl4	Thsd4	Mgat3	Cotl1	Epdr1
Dstn	Airn	Itgb4	Csnk1a1	Tmem9b	Pygb	Stat1
Ndufa4	Gsk3b	Slc6a6	Tle5	Rgcc	Gramd3	Man2b1
Cd63	Lpin2	Hnrnpm	Actn4	Tm2d2	Mlph	Cdc42ep5
Hmgb1	Arhgef12	Timp2	Canx	Grb14	Cpd	Relb
Eef1b2	Wwc1	Dusp1	Hnrnpu	Fdps	Kcnk1	Mitd1
Oat	Met	Kif21a	Nenf	Plscr1	Itprid1	Smagp
Tagln2	Ptprm	Wasf2	Fus	Serpine2	Vill	Rnf213
Atp5g2	Kmt2e	Trp63	Eif4g2	Serinc3	Gna14	Stap2
Rps15	Cox16	Tnfrsf21	Runx1	Cited2	Vtcn1	Tap1
Atp5j2	Adamtsl1	Luc7l3	Spop	Mmp15	Sgk1
Tmsb10	Exoc4	Aqp4	Tuba1b	Tuba1a	Calml3
Gpx1	Fat1	Tinagl1	Ncl	Lgi3	Ces1f
Ywhaz	Myof	Ide	Gas6	Sptlc2	Stxbp6
Rack1	Hectd1	Tra2a	Ptges3	Igfbp6	Tspan13
Tspo	Rora	Pdgfa	Sparc	Pip5k1b	Nans
Epcam	Srsf5	Eva1c	Rrbp1	Areg	Bace2
H2afj	Rin2	Klhl24	Eif3c	Iah1	Uap1
Cldn7	Ptp4a2	Arl4c	Snrnp70	Pgrmc2	Ceacam1
Rpl5	Il18r1	Rsrc2	Sptbn1	Foxq1	Slc35a1
Selenof	Stat3	2610035D17Rik	Ncor1	Cadm1	Slc38a1
Sec61g	Golgb1	Slco3a1	Tcf25	Egfl6	Slc44a4
Rpl4	Rtn3	Ptpn14	Scarb2	Slc9a3r2	Cmtm7
Hspb1	Itpr1	Luzp1	Eif4a2	Plekhb1	Klf4
Atp5l	Lrrfip2	Cav1	Rab14	Fhl1	Cmas
Ppib	Rbm25	B230219D22Rik	Larp4b	Acly	Muc20
Cebpb	Srsf11	Gdpd2	Rock1	C6	Acsm1
Sqstm1	Sf3b2	Khdrbs1	Rbpms	Azin1	Entpd5
Sat1	Nipbl	Faf2	Kif5b	Oxct1	Iqgap2
H2afz	Tm9sf3	Ggnbp2	Mal2	Lrrk2	Ildr1
Elob	Rab10	Eps8l2	Rbm47	Cyb5b
Skp1a	Resf1	Plec	Rnase4	Tspan11
Ctsb	Atp2b1	Plxdc2	Pafah1b1	Acot7
Myl12a	Lrrfip1	Hnrnpc	Tpr	Sort1
Ndufa7	Osbpl9	Nxn	Parva	Cpm
Cox6b1	Tnks2	Dip2c	Elovl1	Etv5
Chil1	Sh3d19	Ube2r2	Taok3	Pmvk
Sem1	Shroom3	Fgfr3	Tgoln1	Enpep
Ybx1	Atxn1	Ptprg	Zc3h7a	Eml2
Rpl12	Ash1l	Wnt4	Aig1	Cdkn1c
Pfdn5	Rock2	Mt2	Pon1	Elof1
Uqcr10	Thrb	Pnn	Atxn7l3b	Npw
Hnrnpa3	Rabgap1l	Dsp	Atrx	Oaz2
Atp6v0c	Nfix	Gm20186	Msn	Irx1
Rps17	Ccnd3	Smarca2	Serpinb6b	Snx25
Arf1	Nbeal1	Thoc2	Tmem30a	Gmnn
Lamp1	Ccser1	Caprin1	Mtdh	Tppp3
Atox1	Gnb1	Arid1b	Rtn4	Bend7
Ucp2	Foxp2	Tnfaip8	Sf3b1	Lad1
Dynll1	Ankrd11	Cyp2s1	Srrm1	Acot1
Rps27l	Gramd2	Dync1i2	Mtch1	Ggh
Npm1	Gnaq	Ddr1	Ubxn4	Mylk
Ephx1	Camk2d	Hnrnpr	Actn1	Ugt1a6a
Slc25a5	Ewsr1	Far1	Ywhah	Nrarp
Tmem59	Susd6	Chchd3	Hdlbp	Pcnt
Anxa3	Setbp1	Lamb3	Tm9sf2	Rmdn2
Rpl9	Phf20l1	Reep3	Fkbp8	Arhgef38
Cst3	Arid4b	Sgsm3	Sh3glb1	Ppp1r9a
Sub1	Acin1	Crim1	Actr3	Sec14l4
Hint1	Baz2b	Dip2b	Srsf7
Tomm6	Birc6	Ccar1	Eif3a
Eif5a	Atp2a2	Asph	Ptov1
Atp6v1g1	Wnk1	Cbx5	Rnf10
Pabpc1	Huwe1	Lima1	Nudc
Nme2	Tmem245	Pcmtd1	Gnai2
Hmgn1	Eif4g1	Egfr	2023-09-07
Cnbp	Chka	Golim4	Hp1bp3
Clic1	Csde1	Zranb2	Baiap2
Ubl5	Peli1	Ptbp3	Cdc42ep3
Cfl1	Nav2	Apoc1	Tusc3
Atp5md	Cdk14	Vgll4	Atp6v1a
Rps25	Mprip	Pawr	Rdx
Anxa5	Ralgapa2	Agrn	Ppp1r2
Cox5b	Tjp2	Nr2f2	Ubl3
Cd81	Klf3	Ythdc1	Nudt4
Aox3	Magi3	Cnot4	Ift43
Rhoa	Ddx6	Frmd4b
Selenow	Ctdspl	Dsg2
Tceal9	Abcd3	Zfp809
Tomm7	Phf3	Bach2
Uqcrb	Abi1	Ttc14
Cox6a1	Rarb	Ttc3
Ndufa3	Myo5c	Dleu2
Sec61b	Zswim6	Notch1
Atp5b	Scaf11	Cdh13
Map1lc3a	Ppp1r12a	Itga6
Dad1	Zfhx3	Sox4
Cox7a2	Ubap2l	Tns1
Ubc	Papola	Sf3b3
Morf4l1	Tnrc6b	Pltp
Rpl31	Maml3	Sesn3
Ost4	Cmip	Tgm2
Txn1	Kitl	Hmgn3
Atp5a1	Csnk2a1	Ptprz1
Hnrnpk	Osbpl6	Ddx50
Dbi	Sox6	Cnot2
Gas5	Hnrnph3	Pum2
Gnb2	Diaph1	Bag3
Sec14l3	Pak2	Mapre3
Pdia6	Ccdc141	Cpne8
Pcbp1	Senp6	Mir205hg
Sfn	Fbxl17	Plb1
Cdc42	Atrnl1	Bod1l
Rabac1	Hs2st1	Fah
Mrpl52	Mat2a	Zfp207
Atp5mpl	Myo1e	Prkci
Sumo2	Rbfox2	Eea1
Arf5	Ddx17	Gpbp1
Cd24a	Tcf12	Ppp2r2a
Ndufc2	Sel1l	Lims1
Map1lc3b	Wdr33	Kctd1
Ly6d	Pdcd6ip	Neo1
Bri3	Mast4	Bmp3
Taldo1	Plxnb2	Wasl
Psme1	Akap9	Gprin3
Edf1	Dag1	Ripk4
Ndufb11	Ogdh	Rtf1
Cox5a	Ppp2ca	Ndfip2
Crip1	Kansl1	Plcb1
Pkm	Mbip	Arntl
Mdh1	Atp13a3	Syncrip
Pebp1	Nek7	Dctn4
Ctsl	Crebbp	Agap3
Ezr	Cept1	Zfp266
Grcc10	Srsf10	Luc7l
Tmed2	Usp47	Hif1a
Prdx2	Sorl1	Amotl1
Ifitm2	Cltc	Sema3c
Cdkn1a	Tbl1x	Lrrc58
Atp5f1	Zc2hc1a	Usp46
Rpl17	Mgst2	Mapkap1
Ndufb1-ps	Zcchc7	Rarg
1810037I17Rik	Magi1	Sik1
Psmb3	Bmp5	Pten
Psma3	Ube3a	Ube2g1
Uqcrq	Ssh2	Pof1b
Krt15	Prrc2b	Ptk7
Psap	Mapk1	Wwtr1
Junb	Scmh1	Purb
Rbx1	Afdn	Zfp36l2
Rpl23a	Sfpq	Calu
Tmed10	Nfat5	Flna
Park7	Smarca5	Ssbp3
Lgals3	Arhgef28	Thra
Eif3h	Fcho2	Thap3
Ndufa6	Myo1d	Slc16a7
Tmem258	Synpo	Foxa1
Ndufa2	Sec14l1	Arhgap10
Clta	Tnrc6a	Gstt2
Smdt1	Irx2	Prpf8
Romo1	Erbin	Cdc5l
Rpl22l1	Sntb1	Gnai1
Pomp	Dnajc1	Ip6k2
Eef1d	Prkab1	Itga3
Ndufa1	Phip	3830406C13Rik
Swi5	Snd1	Phc2
Naxe	Ubn2	Kmt5b
Eif3k	Ctnnd1	Ro60
Spcs1	Mier1	Pdcd4
Tbca	Acer3	Sox2
Bcap31	Nucks1	Tfdp2
Capzb	Faf1	Ss18
Anp32a	Ube2k	Klf13
Arpc2	Xrn2	Mknk2
Micos10	Ddi2	Pacsin2
Cstb	Usp9x	Trim8
F3	Fubp1	Add1
Psma2	Rere	Ptprs
Atp5c1	Mllt3	Adnp
Atp5k	Col4a5	Lrig1
Hnrnpab	Wwox	Rab38
Polr2l	Hnrnph1	Smc6
Prdx5	Swt1	Lmbrd1
Hspe1	Fryl	Spry1
Ifi27	Tcf7l1	Chd1
Cox7b	Vti1a	Tmpo
Arpc3	Man1a2	Crk
Serbp1	Chd4	Nfyc
Hnrnpf	Wwc2	Ybx3
Fis1	Phkb	Lmo1
Arpc1b	Phf21a	Cyfip1
Ndufb9	Gpatch8	Ptpre
Slc3a2	Bmpr1b	Jag2
Psmb1	Glg1	Sesn1
Ube2d3	Arhgap5	Sord
Nop10	Nsd1	Camta1
Ywhaq	Baiap2l1	Vezf1
Psma7	Dhx15	Dtnbp1
Mrfap1	Lncpint	Tia1
Eif4a1	Ncoa1	Rbbp8
Krtcap2	Nbea	Baz2a
Psmb5	Bclaf1	Dgka
Selenok	Ube2e2	Heg1
Tacstd2	Mycbp2	P3h2
Snrpg	Brd7	Ltbp4
Zfp706	Mpp7	Midn
Rpn1	Arhgap31	Gatad2b
Cd47	Nrip1	Crtap
Eef1g	Sgms1	Cuedc1
Phlda1	Lrba	Ets2
Rbm3	Utrn	Prpf38b
Tecr	Pnisr	Tspan12
Pam	Eps8	Mybbp1a
Atp5o	Sltm	Aspa
Sap18	Nisch	Fam49b
Bax	Atl3	Galnt2
Gm8797	Btaf1	Cep164
Gpi1	Clint1	Ank
Nedd8	Prrc2a	Ptpra
Perp	Tcf4	Kcmf1
Sypl	Nckap1	Impad1
Pnrc1	Qk	4632427E13Rik
Cnn2	Lnpep	Spred2
Rnaset2a	Ogt	Rps6kb1
Ssr4	Diaph2	Gmpr
Gabarapl2	Pkn2	Zfp326
Bag1	Exoc6b	Pxn
Cyba	Matr3	Ajuba
Coa3	Lrrc8c	Atf1
Itm2c	Mkln1	Pitpnb
Trmt112	Tead1	B3gnt2
Esd	Irf2	Zmym5
Vps28	Pias1	Fads2
Erh	Mia2	Cdv3
Eno1	Ddx3x	Smad7
Acadl	Mgat5	Pomgnt1
Atp6v1f	Smg1
Rnh1	Rbm6
Cxadr	Strn3
Ndufc1	Gng12
D8Ertd738e	Arl15
Ndufb8	Xiap
Cope	Aff1
Rpl10-ps3	Tspan9
Cltb	Stk38
Psme2	St5
Ndfip1	Setd5
Dazap2	Tjp1
Mpc2	Nsmce2
Sh3bgrl3	Slc23a2
Vdac2	Ccnl2
Ndufa11	Smg6
Rnf181	Slmap
Ddost	Rb1cc1
Snrpb	Kdelr2
S100a16	Pcm1
Cnot6	Pbrm1
Ndufb10	Bbx
Mdh2	Tshz2
Btg1	Fndc3b
Rac1	Map7
Herpud1	Ehbp1
Creg1	Myo18a
Capns1	Dcaf8
Rab5if	Lrp4
Psmb6	Sipa1l3
Vmp1	Bptf
Tmed9	Fam172a
Tkt	Ext1
Tma7	Srpk2
Rtraf	Adipor2
Cops9	Sh3rf1
Psmb2	Clip1
Sdcbp	Tor1aip2
Psenen	Gtf2i
Ier2	Dusp11
Ran	Foxo3
Timm13	Babam2
Pcbp2	Brd4
Rpn2	Stox2
Rnasek	Rbm5
Arf4	Ppp1cb
Mif	Nktr
Phlda3	Nr6a1
Mrps21	Nsd3
Atp5g1	Syne2
Plp2	Srek1
Lamtor2	Zfr
Tpi1	Vps13b
Ralbp1	Zfand3
Snrpe	Etv6
Timm10b	Hivep2
Ppp1ca	Fbxo11
Ndufs5	Nfkb1
Gdi2	Pum1
Ifitm1	Dock1
Serpinb6a	Zmynd11
Rexo2	Vps13a
S100a10	Zbtb16
Mlf2	Cul1
Cavin2	Top2b
Snx3	Ano6
Sumo1	Eif4g3
Srp14	Plxnb1
Arhgdia	Cab39
Acaa1a	Chd2
Ypel3	Rabep1
Cox17	Hmgcs1
Ndufs7	Braf
Ndufb2	Map3k5
Tubb5	Prpf4b
Fam3c	Samd4
Polr1d	Dock9
Scand1	Ankhd1
Rnaset2b	Pbx3
Ubxn1	Uhrf1bp1l
Cycs	Ankrd17
Cox7a2l	Golga4
Metap2	Ahcyl2
Scnn1a	Dync1h1
Ergic3	Arid1a
Hdgf	Stag1
Vdac1	Npepps
Sf3b5	Ankrd12
Kdelr1	Nr3c1
Hes1	Chd6
Ndufa12	N4bp2l2
Avpi1	Zdhhc1
Hsbp1	Lama5
Srp9	Sbno1
Hcfc1r1	Phactr2
H2afv	Nf1
Ap2m1	Arhgap32
Rer1	Arhgap44
Prr13	Ptprj
Dpm3	Apc
Ndufa5	Mllt10
Ndufb3	Patj
Mpc1	Dennd1a
Sod2	Plekha5
Higd1a	Lrrk1
Eif2s2	U2surp
Fkbp1a	Grip1
Gsr	Clk4
Uqcrfs1	Aff4
Arpc1a	Mbd5
S100a14	Fnbp1l
Pgd	Sppl3
Eif3i	Pkp4
Atp6v0e	Stard13
Ccng1	Slc25a36
Serp1	Osmr
Uqcrc1	Rsf1
R3hdm4	Fto
Stub1	Tmem164
Xbp1	Clk1
Tmem50a	Kif1b
Ndufb7	Trip12
Manf	Bmpr1a
Ywhab	Farp1
Micos13	Celf1
Tmc4	Mtmr3
Ghitm	Zfp148
Paics	Tulp4
Ndufab1	Bmpr2
Mrpl33	Ap2b1
Dnaja2	Gbf1
Psmb4	Tgfbr2
Chmp2a	Tmtc2
Tmem256	Trio
Adipor1	Cadps2
Ndufb5	Plcb4
Mtus1	Cdcp1
Siva1	Trip11
Higd2a	Prdm16
Ckmt1	Pura
Snu13	Mcl1
Ddrgk1	Bcas3
Rab25	Enah
Sdhb	Jmjd1c
Ube2d2a	Mark2
S100a13	Tbc1d8
Sf3b6	Tor1aip1
Vamp5	Ap3b1
Gprc5a	Btbd9
Hnrnpl	Cstf3
Cd55	Dtnb
Emc6	Il31ra
Pfdn1	Adam10
Anapc13	Rps6ka3
Smim22	Hspa4l
Rbbp7	Ubr4
Prkar1a	Ralgapa1
Cisd1	Elf2
Dynlrb1	Kmt2c
Iscu	Taok1
Slc25a39	Wac
Wdr83os	Lcor
Cdk2ap2	Mef2a
Cyb5r3	BC005537
Ssr2	Pcca
Ier3	Epb41l5
Mrpl23	Zfp106
Cox14	Zfp638
Sri	Arfgef1
Smim14	Wapl
Bloc1s1	Dlg1
Mrpl14	Usp25
Rnf7	Pard3b
Rbis	Spag9
Tmbim4	Fchsd2
Prelid1	Kcnq1ot1
Tmem14c	Arih1
Fkbp2	Fars2
Arpp19	Esyt2
Pdpn	Ptk2
Etfa	Npas2
H13	Btbd7
Syngr2	Pabpn1
Rab1b	Ldlrad4
Sec11c	Zfp292
Rab11b	Apbb2
Echs1	Cpsf6
Ndufb6	Vegfa
Ndufv2	Scaf8
Chmp4b	Rabgap1
M6pr	Itch
Psmd7	Usp15
Snrpd2	Numb
Tuba1c	Slc22a23
Cyc1	Dock7
Cuta	Hnrnpul2
Cldn4	Sash1
Aamp	Mdm2
Shisa5	Grhl2
Cbr1	Oxr1
Hspd1	Tcf7l2
Ccnd2	Zfp704
Ndufa8	Ecpas
Tcp1	5031425E22Rik
Srsf3	Ube2h
Ndufv3	Lrp6
Csnk2b	Mical2
Arl1	Fut8
Uqcc2	Tasor
Klf5	Tlk1
Pon3	Med13l
Pgls	Fbxw11
Srsf2	Cask
Eif5	Sptan1
Lgals9	Tnrc18
Ddx39b	Numa1
Tcea1	Ascc1
Krcc1	Taf15
Gclm	Arid2
2200002D01Rik	Brwd1
Tpm4	Thrap3
Cct2	Atf7ip
Pgam1	Large1
Eif4h	Myo9a
Ssu72	Psme4
Rab11a	Tbc1d5
Acsl5	Dym
Psmc3	Glis3
Puf60	Nudcd3
Anapc11	Atad2b
Tsc22d3	Abhd2
Ociad1	Cobl
Mrps24	Ubr1
Hibadh	Rapgef6
BC031181	Plxna2
Arl6ip5	Gsap
Cd151	Copg2
Set	Tet3
Bnip3l	Kmt2a
Tmed3	Ascc3
Cnpy2	Mrtfb
Banf1	Mir99ahg
Atp6v0d1	Irf2bp2
U2af1	Herc1
Arf6	Gcnt2
Cers2	Fndc3a
Mgst3	Trim44
Comt	Pan3
Zfand6	Supt16
Srpr	Lamc2
Tomm22	Tmcc1
Tapbp	Zmiz1
Txnl1	Akap8l
Tmem234	Atxn2
Psmd11	Rnf169
Psma6	Srcap
Med28	Cdc42bpa
Slc25a4	Znrf1
Ift20	Acaca
Nol7	Ilrun
Rheb	Kansl1l
Ube2v1	Ubr3
Sdf4	Arfgef2
Anp32b	Uso1
Arpc5	Stag2
Gpx8	Ehmt1
Eny2	Lmtk2
Ufc1	Gns
Aup1	Man2a1
Dctn3	Dgkd
Mrps14	Fam120a
Rab18	Tef
Psmd8	Dmxl1
Btg3	Gon4l
Nme1	Sec24b
H2afy	2610507B11Rik
H1f0	Kdm6a
Cct5	Leng8
Ostc	Plekha1
Psmd13	Zfp609
Trir	Itga9
1110008P14Rik	Rev3l
Sarnp	Sec63
Mrpl17	Lrch1
Anxa8	Pik3ca
Txn2	Pdlim5
Cops6	Gpbp1l1
Rrp1	Stim1
Map2k2	Tcf20
Jup	Foxp4
Hnrnpa1	Smchd1
Hsd17b10	Gapvd1
Tmco1	Tnpo3
Cct4	Psd3
2410006H16Rik	Nedd9
Vdac3	Ncoa2
Mien1	Picalm
Adrm1	Prkn
Fam173a	Mib1
Eif4b	Clock
Limd2	Setd2
Ndufs3	Cdk19
Lsm4	Ghr
Psma4	Ubr5
Cmtm8	Galnt1
Cdk4	Shtn1
Snrpd3	Atf7
Ostf1	Zfp407
Ndufs2	Usp8
Cdc37	Rsrc1
Trappc4	Cacna1c
Hadh	Ranbp2
Bex3	Zkscan3
Naa38	Dab2ip
Psmd4	Pds5a
Txndc17	Gtf3c1
Dctn2	Hook3
Churc1	Zfp652
Psma1	Crybg3
Cirbp	Scaper
Rap1a	Map2k4
Commd3	Itsn2
Cenpx	Yy1
Eloc	Ppp6r3
Cct7	Rc3h1
Gtf2h5	Wdr26
Ube2n	Itgav
2023-03-02	Kdm5b
Lsm7	Ccnl1
Pa2g4	Esrp1
Emc7	B4galt1
Gadd45b	Nr3c2
Chmp5	Tc2n
Uqcrc2	Crebrf
Snrpf	Ubr2
Rab1a	Rbm27
Eif3m	Dcaf6
Ppdpf	Epb41
Arpc4	Xrn1
Nap1l1	Senp2
Lamtor4	Hdac8
Ech1	Ambra1
Tmem223	Ppm1l
Hprt	Nufip2
Slc9a3r1	Map3k2
Ssb	Shoc2
Llph	4932438A13Rik
Rap1b	Kpna4
Polr2f	Map3k20
Slc25a17	Spred1
Tob1	Atp9a
Lrp10	Junos
Rab7	Lrrc8d
Vkorc1	Grk3
Sec13	Cdk12
Pdcd5	Ppp2r5e
Mrpl30	Cdk13
Pfdn2	Mecp2
Hist1h2bc	Agap1
Akr1b3	Otud7b
Ppp2r1a	Phf14
Mrps33	Cnot1
Rnf187	Cog5
Ndufa10	Larp4
Bphl	Gigyf2
Marcksl1	Hnrnpul1
Ndufv1	Herc2
Spr	Mcu
Nectin2	Efr3a
Vti1b	Mtcl1
Snrpd1	Zfp91
Nbl1	Ep400
Polr2e	Mia
Mrpl57	Appbp2
Eif3e	Stk3
Pnpla7	Pank2
St13	Usp33
Cct3	Epha2
Sptssa	Zfp644
Ndufs8	Creb3l2
Rex1bd	Bcl6
Sar1b	Ppm1b
Cct8	Cflar
Tomm20	Cul3
Hint2	Rnf216
Psmc1	Ppp2r5c
Phb2	Mark3
Phb	Jarid2
Rala	Kdm5c
Pet100	Lypd6b
Abracl	Rif1
Dynlt3	Zfyve9
Grpel1	Trappc9
Aurkaip1	Cblb
Timm8b	Supt3
Sh3bgrl	Itpr2
Hspb8	Tut7
Calm3	Tnpo1
Glrx3	Nt5c2
Ndufs6	Supt20
Pgk1	Vps13d
Adh5	Rai1
Aco2	Smurf2
Wdr1	Hnrnpa0
Tmem179b	Igf2r
Sars	Epc1
Raly	Kdm2a
Glmp	Eml4
C1qbp	Tpp2
Cav2	Tanc1
Ccdc12	Ncor2
Ppa1	Col4a6
Psma5	Kdm5a
Capza2	Atxn2l
Brk1	Specc1
Eif3l	Hnrnpd
Dnajb6	Uvrag
Rnpep	Dpp8
Ube2l3	Safb2
Anxa7	Gtf2f2
Cacybp	Nhlrc2
Mrps6	Piezo1
Atp6v1e1	Ganab
Rfk	Smarcc2
Degs1
Mea1
Idh3b
Plekhj1
Rnf5
Cd164
Ppp4c
Atp6v1d
1110004F10Rik
Rtcb
Snw1
Copz1
Ranbp1
Ddt
Ppp1r11
Bzw1
Znhit1
Sec11a
Cfdp1
Glrx5
Erp29
Mrpl12
Polr2k
Grina
Dynlt1b
Mrpl20
Imp3
Mrpl54
Slirp
Pigp
Pdlim1
Slc50a1
Morf4l2
Rac3
Glo1
Yipf3
Bcas2
Ebp
Bola2
Sin3b
Litaf
Commd2
Pdcd10
Btf3l4
Hmgn2
Ccdc124
Fam32a
Hspa9
Cox20
Mettl26
Rbm42
Mrpl42
Crb3
Mtch2
Psmc4
Psmc2
Rp9
Smap1
Dnajc8
Ilk
Chchd1
Eif6
Sfr1
Atp6ap1
Tnfrsf1a
Cib1
Mcrip1
Ier3ip1
Coro1b
Prdx3
Mapk13
Ppp1cc
Mrpl53
Pigyl
Ahsa1
Ctbp1
Sra1
Cttn
Psmd3
Timm23
Zc3h15
Cmpk1
Tmem147
Sdhd
Tspan3
Sdf2
Thoc7
Napa
Aprt
Chmp2b
Syf2
Slc35b1
Gps1
Mrps12
Emc4
Vps29
Pdap1
Tbcb
Cwc15
Nudt14
Cetn3
Aimp1
Dnajc19
Ap2s1
Pttg1
Pdcd6
Smim11
9530068E07Rik
Tsn
Bccip
Supt4a
Cops7a
Mrps16
Ier5
Rbm8a
Nucb1
Impdh2
Tmem134
Mrps36
Asah1
Spg21
Zcrb1
Phpt1
Polr2m
Ube2e1
Dap
Lmna
Timm17a
Ddit4
Pttg1ip
Hmox2
Dpy30
Snhg8
Serinc2
Eif4a3
Mmp14
Rnaseh2c
Tsg101
Urah
Psmd6
Prmt1
Cfap20
Nutf2
Ltbr
Mrpl36
Bola3
Pmp22
Mob4
Ncstn
Tsen34
Trappc2l
Anxa11
Sys1
Mrpl51
Polr2i
Nsfl1c
Smim10l1
Gm16286
Ssna1
Chmp3
Efhd2
Sbds
Akr1b8
Rraga
Fbl
Commd1
Glod4
Bub3
Rhoc
Nop53
Pink1
Ei24
1810058I24Rik
Eif1b
Tax1bp3
Mydgf
Arl2
Denr
Ramac
Tspan8
Psmb7
Mrpl24
Chrac1
Mrpl43
Ufm1
Nt5c
Lypla2
Lsm6
Guk1
Ptbp1
Nhp2
Irf2bpl
BC004004
Tpd52l2
Hras
Smim7
Wdr61
Cnih4
Rbbp4
Mrpl58
Rab5a
Maea
Slc25a11
Tmem98
Gltp
Nudt21
Ap1m2
Rwdd1
Fcf1
Clptm1
Ctsa
Ifngr1
Krtcap3
Ap1s1
Dnajb1
Smpdl3a
Srp19
Unc50
Pdcl3
Akr7a5
Ccni
Polr2j
Emc10
Tprgl
Tex261
Rab4b
Pam16
Ssrp1
Pole4
Ergic1
Clpp
Fnta
Papss1
Yipf4
Arl2bp
Twf1
Lamtor5
Snrpa
Zmat5
Dbnl
Ppm1g
Mrpl18
Mff
Ociad2
Nsmce4a
Tmem11
Eci1
Eif1a
Pnkd
Capg
Ginm1
Fkbp3
Mpst
Snrpc
Zfand5
Hypk
Cct6a
Cfl2
Eif2s1
Pnp
Emg1
Cyb561
Ndufaf8
Clptm1l
Fundc2
Pdrg1
Tufm
Ube2e3
Aph1a
Snrnp27
Mcee
Cmc1
Actr10
Phf5a
Rnps1
Tmem128
Sdhc
Lamtor1
2023-03-05
Txndc9
Mrpl38
Strap
Med21
Trappc6b
2210016F16Rik
Rsu1
Lsm8
Mrpl27
Mrpl28
Trappc1
Mrps7
Hmga1
Babam1
Rbm7
Zmat2
Timm17b
Acadm
Ythdf2
Ist1
Cript
Snx17
Hmgb2
Rab5c
Fam104a
Eif1ax
Gpr108
Snf8
Ak2
Gemin7
Asna1
Ubald2
Vps4b
Fmc1
Dcun1d5
Eif3d
Rsl1d1
Phax
Tomm5
Upk1b
Cisd2
Drg1
Utp3
Maf1
Creld2
0610009B22Rik
Mrpl21
Snhg1
Pin4
Mettl9
Pdhb
Mrpl34
Stx7
Gtpbp4
Glud1
Gm16136
Pfdn6
Smndc1
Magoh
Fbxo6
Qdpr
Ube2a
Smim27
Tm2d1
Tm2d3
Cldnd1
U2af2
Emd
Acbd6
Cdc26
Cnn3
Idh3a
Tex264
Dph3
Dnajc15
Slc25a1
Cebpzos
Polr2c
Eif3g
Rcn2
Dbndd2
Tmem9
Uba2
Nr1h2
Retreg2
Pld3
Cdipt
Plpp2
Jpt1
Rab24
Nsa2
Rbm17
Vps72
Necap2
Use1
Pin1
Txndc15
Gabarapl1
Rab8a
Serpinb9
Mrps17
Bnip2
Qars
Plscr3
Rnf167
Pycr2
Sugt1
Lamtor3
Chmp1a
Ak6
Rpl7l1
Polr2g
Mtx2
Ube2s
Fuom
Med10
Slbp
Gatd3a
Cops3
Mettl23
Vapb
Cops5
Cops2
Nfu1
Ormdl2
Chchd7
Ciao2a
Pmm1
Prpf19
Pdzd11
Pop5
Rbmxl1
Snx1
Sucla2
Ncbp2
Bcl10
Stoml2
Szrd1
Tmem43
Gtf3c6
Erg28
Mrpl11
Ciao2b
Lancl1
Mkrn1
Ndufa9
Stx4a
Abhd4
Commd4
Gna11
Spag7
Smarce1
Uchl3
Hagh
Fibp
Trpm6
Tceal8
Pak1ip1
Cnih1
Flot1
Mrps18a
Ebna1bp2
Bcl7b
Malsu1
Colgalt1
Cfap298
Surf1
Trp53
Cuedc2
Snrpb2
Josd2
Tfg
Chtf8
Mcts1
Gtf2b
Trappc3
Kxd1
Mapkapk3
Sumo3
Otub1
Uqcc3
Immp1l
Pafah1b3
Nsmce1
0610010K14Rik
Eci2
Nubp1
0610012G03Rik
Snap47
Aip
Sertad1
Bckdk
Dcps
Znrd1
Cops4
Sgta
Sf3a2
Yeats4
Gps2
Blmh
Mcfd2
Nop58
Naa20
Leprot
Dguok
Tomm40
Hdac1
Samm50
Rce1
Mrpl9
Tmx1
Npm3
Manbal
Prelid3b
Pes1
1810009A15Rik
Ccdc59
Ubxn6
Trpm3
Mrpl15
Anp32e
Emp1
Ufd1
Eif2b5
Nbdy
Rbck1
Pycard
Hdac2
Prkcd
Lsm3
Oard1
Naa10
Atic
Fam174a
Exosc3
Ubl7
Dapk3
Eapp
Gfer
Tmem183a
Dpm2
Casp6
Dhrs1
Tmem106c
Mta2
Zbtb8os
C1d
1700123O20Rik
Gipc1
Tmem242
Xrcc5
Mtx1
Sf3b4
Smim12
Pmpcb
Tsnax
Nabp2
Spryd7
Dgcr6
Tgif1
Bloc1s2
Cetn2
Tes
Mrpl22
Mrpl55
Prxl2a
Hax1
Timm50
Hmgb3
Rpp25l
Cap1
Reep4
Commd6
Brix1
Cnppd1
Dtymk
Pex2
Camk1
Mrps35
Snrnp40
Smim19
Pno1
Ubl4a
Anapc2
Nmi
Zcchc17
Psmg4
Osgep
Ntan1
Vamp3
Snapc5
Adsl
Lsm2
Clns1a
Rps19bp1
Fam89b
Mrpl35
Dctn6
Cep70
2310011J03Rik
Dohh
Klf10
Atg101
Tnfrsf12a
Slc35b2
1110038B12Rik
Tmem230
Lsm5
Borcs8
Mrps23
4930453N24Rik
Pold4
Zfas1
Dnajc2
Mpzl2
2310009A05Rik
Card19
Txnl4a
Sh3glb2
Mfsd1
Trip6
Bcl7c
Tpgs1
Washc3
Med30
Triap1
Rsl24d1
Idnk
Mrpl13
Lpcat3
Bag6
Got2
Ten1
Zyx
Ccndbp1
Ogfr
Urod
Rdm1
Trp53i11
Acads
Alkbh6
Prmt2
Nop16
Nradd
Tcf3
Sf3a3
Bud31
AI413582
Polr2d

### Sheet: Top 30 Hubs
M1		M2		M3		M4		M5		M6		M7		M8		Not.corrolated
Uba52	10.0751	Malat1	5.22356	Trp63	2.75645	Sptbn1	2.13415	Napsa	2.08694	Scgb3a1	2.35689	H2-K1	0.641955	Scgb1a1	0.785675	Psmd12	0.0823002
Rps15a	9.94878	mt-Co2	4.46841	Apoe	2.49487	Ptprf	1.60618	Sftpc	2.07106	Agr2	2.33689	H2-D1	0.585936	Hp	0.69961	Mapre1	0.0795787
Rpl35	9.7903	mt-Co3	4.38366	Aqp3	2.22992	Pafah1b1	1.40685	Slc34a2	1.96107	Bpifb1	2.25598	Irf7	0.368933	Mgst1	0.529441	Tpp1	0.0794176
Rps16	9.64854	Mecom	4.20183	Galnt18	2.17368	Scarb2	1.38491	Lpcat1	1.95081	Tff2	2.02916	B2m	0.338261	Prdx6	0.430275	Derl2	0.0685516
Rps4x	9.51034	mt-Atp8	4.17233	Wnt4	2.10758	Zbtb20	1.35644	Lamp3	1.86857	Lypd2	1.44546	Isg15	0.321072	Cyp2f2	0.422163	Uba1	0.0638592
Rps24	9.35187	mt-Cytb	3.94465	Itgb4	1.97153	Rock1	1.3503	Hc	1.86389	Ltf	1.41765	Oasl2	0.284869	Selenbp1	0.396863	Prpf40a	0.0623377
Rpl39	9.18856	Pbx1	3.93957	Mir205hg	1.95977	Itgb1	1.31668	Etv5	1.62045	Clca1	1.40936	AW112010	0.264282	Gsta3	0.319518	Ptpn1	0.0610316
Rps5	9.03297	Alcam	3.58302	Krt5	1.85592	Lmo7	1.28261	H2-Aa	1.5938	Muc5b	1.4047	H2-Q7	0.215929	Gstm1	0.279147	Prkcsh	0.0572467
Rps26	8.92672	mt-Nd4l	3.47996	Dst	1.8189	App	1.24686	Scd1	1.48914	Fcgbp	1.26369	Psmb8	0.210759	Gstm2	0.277565	Rtf2	0.0570632
Rpl34	8.28911	Pard3	3.2762	Ltbp4	1.77919	Ppp1r14c	1.2318	Tmem243	1.45964	Reg3g	1.18573	Ifit1	0.209085	Grik3	0.248263	Stip1	0.0558119
Rps20	8.26534	mt-Nd1	3.06674	Nrg1	1.51921	Tmem30a	1.21981	H2-Ab1	1.44827	Pglyrp1	1.185	Rtp4	0.205388	Cbr2	0.238627	Smu1	0.0557416
Rps28	8.12704	mt-Co1	2.81006	Dapl1	1.47532	Atrx	1.2197	Lgi3	1.40089	Qsox1	1.17743	H2-Q6	0.194949	AU021092	0.23639	Enpp5	0.054589
Rpl32	7.89646	Neat1	2.56309	Gsn	1.45225	Fgfr2	1.20107	Fasn	1.35641	Bpifa1	1.09241	Ifi27l2a	0.193947	Cyb5a	0.211754	Hadhb	0.0545832
Rps11	7.65274	Tanc2	2.55187	Maml2	1.44833	Myh9	1.20093	H2-Eb1	1.34106	Chad	1.05374	H2-T22	0.179579	Cckar	0.175826	Abhd16a	0.0540794
Rpsa	7.6146	Nfia	2.34904	Abi3bp	1.35647	Ncor1	1.15468	Grb14	1.2227	Gsto1	0.949635	H2-Q4	0.176476	Fth1	0.158992	Atp6v1h	0.0540787
Rps7	7.56593	Zswim6	2.30219	Rbms3	1.24748	Nfib	1.13265	Cpm	1.1919	Adh7	0.902843	Bst2	0.167894	Rasl11a	0.156148	Serinc1	0.0521586
Rps13	7.42657	Sfta3-ps	2.17922	Atp1a1	1.20258	Zc3h7a	1.12079	Atp8a1	1.15368	Gp2	0.884785	Mfge8	0.166577	Aldh2	0.140819	Rnf14	0.0520607
Rpl35a	7.29527	Zfp608	2.17229	Aopep	1.19876	Luc7l2	1.09571	Cldn18	1.10238	Pigr	0.852035	Lgals3bp	0.139695	Gstt1	0.138724	Scamp3	0.0518031
Rps21	7.08481	Nckap5	2.09315	Pde7a	1.18993	Acsl4	1.03478	Dram1	1.0254	Aldh3a1	0.67693	Ccl20	0.13531	5330417C22Rik	0.132556	Fuca2	0.0516719
Rpl9-ps6	7.00652	Nedd4l	2.04524	Tns3	1.18134	Taok3	0.994389	Ank3	1.01278	Ces1f	0.650437	Oas1a	0.131059	B430010I23Rik	0.127014	Impa1	0.0513031
Rpl29	6.93035	Airn	2.04356	Dcn	1.16818	Mbnl2	0.993635	Ager	1.00896	Lrrc26	0.610338	Ly6a	0.127215	Slc16a11	0.126164	Acadvl	0.0501776
Rps12	6.55445	Ptprm	2.02166	Egfr	1.1063	AC149090.1	0.974805	Adk	0.948131	Fmo3	0.590439	Serpinb1a	0.117347	Rbp4	0.109505	Rnf114	0.0500321
Rps27	6.50671	Usp34	1.94706	Nxn	1.10353	Ctnna1	0.900702	Sfta2	0.89491	Msln	0.525951	Stat1	0.116765	Scnn1b	0.104377	Snx9	0.0499164
Rpl26	6.37484	Pde4d	1.92625	Dlc1	1.07787	Hnrnpu	0.897344	Sftpb	0.872551	P2rx4	0.501224	Ly6e	0.109536	Cyp4b1	0.0997858	Copb1	0.0493517
Rps14	6.35074	Tcf12	1.85785	Efna5	1.06909	Sf3b1	0.874681	Abca3	0.825145	Golm1	0.493706	Ifngr2	0.10205	Kcnk2	0.0951829	Laptm4b	0.0490157
Rps23	6.07421	Etl4	1.83335	Sorcs2	1.05943	Mtch1	0.853357	Tppp3	0.702205	Oit1	0.473124	Phf11d	0.101372	Por	0.0944329	Lurap1l	0.0486185
Naca	5.33121	Rbfox2	1.8267	Neo1	1.05736	Canx	0.824292	Zdhhc3	0.701794	Sult1d1	0.45958	Psmb9	0.080073	Ldhb	0.0872308	Sppl2a	0.048546
Rpl36a	5.30662	mt-Nd2	1.80225	Gfra1	1.0437	Elovl1	0.814284	Acot1	0.674513	Bace2	0.417204	Cxcl16	0.0736016	Ces1d	0.0817524	Trim28	0.0483494
Rps19	5.22959	Cmip	1.80075	Wls	1.01254	Rbpms	0.811151	S100g	0.67109	Tspan13	0.38341	Lsr	0.0733805	Scgb1c1	0.0673539	Ddx24	0.0480175
Rpl22	5.11205	Nr6a1	1.79879	Lmo1	0.972217	Snrnp70	0.764071	Pi4k2b	0.664142	Idh1	0.369618	Rhog	0.0727864	Gstk1	0.0637429	Epn1	0.047206

### Sheet: genotype NES
pathway	WT		HIF KO
	NES	p-value	NES	p-value
M1	NA	NA	NA	NA
M2	-2.92689	3.58253e-124	2.90947	1.09753e-123
M3	-2.01613	1.87709e-14	2.00054	5.16167e-14
M4	-2.62472	6.2654e-25	2.60883	1.18564e-25
M5	-2.51542	1.67606e-19	2.49559	1.30074e-19
M6	4.11726	2.0504e-47	-4.11707	1.11733e-46
M7	3.08769	2.16803e-15	-3.08593	4.58293e-16
M8	3.06078	7.58868e-15	-3.02906	2.17177e-15
Not.Correlated	NA	NA	NA	NA

### Sheet: Cell type NES
pathway	Secretory		BASC-like		Secretory-Muc5b+		M-like cells		Airway intermediate		Basal-like
	NES	P value	NES	P value	NES	P value	NES	P value	NES	P value	NES	P value
M1	2.39586	2.77876e-46	-0.919535	0.862138	-1.66602	4.94486e-12	2.00092	8.15484e-73	2.28493	2.40771e-126	0.238875	1
M2	-2.35414	6.18752e-28	-1.91	2.29066e-27	-1.14476	0.139878	NA	NA	NA	NA	2.32758	1.86356e-101
M3	-2.89101	4.83661e-31	-2.35373	6.37617e-32	-1.63853	4.82868e-05	NA	NA	0.447813	1	2.38024	2.19174e-55
M4	2.87702	1.93141e-17	-1.75969	3.03369e-06	-2.86082	1.47751e-25	0.664137	0.980981	0.722151	1	1.65932	8.4189e-07
M5	3.17978	2.80633e-21	3.56769	1.15367e-30	-2.8483	8.503e-23	NA	NA	NA	NA	NA	NA
M6	2.89815	4.25175e-15	-2.22756	1.85355e-12	4.36289	3.59358e-74	1.71214	2.02531e-05	1.11327	0.522523	-4.07282	3.01831e-38
M7	-0.864528	0.699248	-1.64324	0.00113742	3.59885	7.92713e-27	2.6569	3.94508e-29	1.73871	1.31954e-05	-2.87401	2.84385e-12
M8	-2.28151	2.04742e-07	4.08173	1.31819e-42	2.05995	0.000104938	-2.79632	3.32105e-11	NA	NA	-4.20168	3.9737e-34
Not.Correlated	-2.05493	3.50954e-19	NA	NA	-0.523375	1	0.880452	0.980981	0.924494	1	NA	NA
